# Allosteric and Energetic Remodeling by Protein Domain Extensions

**DOI:** 10.1101/2025.07.24.666590

**Authors:** Cristina Hidalgo-Carcedo, Andre J. Faure, Aina Martí-Aranda, Taraneh Zarin, Ben Lehner

**Affiliations:** Centre for Genomic Regulation (CRG), The Barcelona Institute of Science and Technology, Dr. Aiguader 88, Barcelona 08003, Spain; Wellcome Sanger Institute, Wellcome Genome Campus, Hinxton, Cambridge, UK; Universitat Pompeu Fabra (UPF), Barcelona, Spain; ICREA, Pg. Lluis Companys 23, Barcelona 08010, Spain

## Abstract

Many functions of proteins are performed by independently folding structural units called domains. The structures of domains are conserved during evolution but they are not identical. For example, the >270 human PDZ domains vary in the number of secondary structure elements and in the length of loops. An important but largely unexplored question is the impact of these extensions on protein energy landscapes: beyond any immediate functional effects, do extensions also alter the consequences of perturbations elsewhere in the domain, altering the potential for regulation and evolvability? Here we perform massively parallel energetic measurements on a model human PDZ domain to directly and comprehensively answer this question. In total we quantify the binding to a ligand and abundance of ∼190,000 protein variants to quantify free energy changes for mutations throughout the canonical domain fold and ∼7,000 energetic couplings between these mutations and the two domain extensions, both alone and in combination. We find that both extensions—one structured and one more dynamic—substantially and specifically re-shape the energy landscape of the domain, with the removal of an ɑ-helix altering the energetic consequences of 424 mutations in 54 sites on fold stability and 420 mutations in 56 sites on binding to a ligand. These changes to the energy landscape alter the effects of 330 allosteric mutations, including at solvent-accessible surface sites. Extending or pruning the domain therefore reshapes its energetic and allosteric landscape, adding and removing opportunities for the allosteric control of protein function.
