## Supplementary table 1 for "Allosteric and Energetic Remodeling by Protein Domain Extensions"

### Sheet: Hoja 1
Plasmid Name	Description	Resistance	Reference
pGJJ111	mutagenesis plasmid containing PDZ	Amp	Mapping the energetic and allosteric landscapes of protein binding domains Faure AJ, Domingo J, Schmiedel JM, Hidalgo-Carcedo C, Diss G, Lehner B Nature, 2022
pGJJ210	mutagenesis plasmid containing PDZ-C	Amp	A complete map of specificity encoding for a partially fuzzy protein interaction Zarin T, Lehner B bioRxivorg, 2024
pGJJ211	mutagenesis plasmid containing N-PDZ-C	Amp	A complete map of specificity encoding for a partially fuzzy protein interaction Zarin T, Lehner B bioRxivorg, 2024
pGJJ527	mutagenesis plasmid containing N-PDZ	Amp	this study
pGJJ518	bPCA plasmid with N-PDZ-C N-terminally fused to DHFR3 and CRIPT N-terminally fused to DHFR1,2	Amp / URA3	A complete map of specificity encoding for a partially fuzzy protein interaction Zarin T, Lehner B bioRxivorg, 2024
pGJJ068	aPCA plasmid with PDZ N-terminally fused to DHFR3	Amp / URA3	Mapping the energetic and allosteric landscapes of protein binding domains Faure AJ, Domingo J, Schmiedel JM, Hidalgo-Carcedo C, Diss G, Lehner B Nature, 2022
pGJJ045	empty aPCA plasmid	Amp / URA3	Mapping the energetic and allosteric landscapes of protein binding domains Faure AJ, Domingo J, Schmiedel JM, Hidalgo-Carcedo C, Diss G, Lehner B Nature, 2022
