## Supplementary table 2 for "Allosteric and Energetic Remodeling by Protein Domain Extensions"

### Sheet: Hoja 1
Primer Name	Sequence	Template	Description
oGJJ294	AGTACAGCCGATTCGAGGCCTAAAAGCTTCGCAGGAAAG	pGJJ111	PCR with oGJJ295 to build pGJJ210 by gibson
oGJJ295	TCGAATCGGCTGTACTCTTCTGGTTTATACTGAGCGATGATC	pGJJ111	PCR to oGJJ294 to build pGJJ210 by gibson
oGJJ296	AGGAAGACATTCCCCGAGAACCGAGGCGAATTGTGATC	pGJJ111	PCR with oGJJ295 to amplify N-PDZ-C; insert to build pGJJ211 by gibson
oGJJ297	CGGGGAATGTCTTCCTCCCCGCTAGCTCCACCTCCC	pGJJ111	PCR with oGJJ294 to have vector fragment to buid pGJJ211 by gibson
oGJJ495	TCATCGCTCAGTATAAACCA	pGJJ211	phosphorilated+PCR+ligation with oGJJ496 to build pGJJ527
oGJJ496	TAAAAGCTTcgcaggaaag	pGJJ211	phosphorilated+PCR+ligation with oGJJ495 to build pGJJ527
oGJJ717	ACCCGCATTCTTCAGG	IDT oligonucleotide library	rv primer to amplify oligopools for PDZ
oGJJ738	GGAGGTGGAGCTAGC	IDT oligonucleotide library (without Nterm)	PCR with oGJJ717 to amplify library without Nterm
oGJJ739	GACATTCCCCGAGAACC	IDT oligonucleotide library (with Nterm)	PCR with oGJJ717 to amplify library with Nterm
oGJJ709	CGGGCTAGCTCCACCTC	pGJJ111, pGJJ210	amplify mutagenesis plasmid backbone without Nterm for Gibson with library
oGJJ710	GCCCTGAAGAATGCGG	pGJJ111, pGJJ210, pGJJ211, pGJJ527	common reverse primer to amplify mutagenesis plasmid backbone with or without Nterm for Gibson with library
oGJJ711	CGGTTCTCGGGGAATGTC	pGJJ211, pGJJ527	amplify mutagenesis plasmid backbone with Nterm for Gibson with library
oGJJ152	gcctacatacctcgctctgc	yeast plasmids aPCA and bPCA	qPCR quantification pirmers
oGJJ153	caacccggtaagacacgact	yeast plasmids aPCA and bPCA	qPCR quantification pirmers
oGJJ052	ACACTCTTTCCCTACACGACGCTCTTCCGATCTGGGAGGTGGAGCTAG	libraries without Nterm	PCR1 for sequencing library preparation (fw without Nterm)
oGJJ052_+1	ACACTCTTTCCCTACACGACGCTCTTCCGATCTHGGGAGGTGGAGCTAG	libraries without Nterm	PCR1 for sequencing library preparation (fw without Nterm)
oGJJ052_+2	ACACTCTTTCCCTACACGACGCTCTTCCGATCTHHGGGAGGTGGAGCTAG	libraries without Nterm	PCR1 for sequencing library preparation (fw without Nterm)
oGJJ052_+3	ACACTCTTTCCCTACACGACGCTCTTCCGATCTHHHGGGAGGTGGAGCTAG	libraries without Nterm	PCR1 for sequencing library preparation (fw without Nterm)
oGJJ052_+4	ACACTCTTTCCCTACACGACGCTCTTCCGATCTNHHYGGGAGGTGGAGCTAG	libraries without Nterm	PCR1 for sequencing library preparation (fw without Nterm)
oGJJ052_+5	ACACTCTTTCCCTACACGACGCTCTTCCGATCTNHHYYGGGAGGTGGAGCTAG	libraries without Nterm	PCR1 for sequencing library preparation (fw without Nterm)
			PCR1 for sequencing library preparation (fw with Nterm)
oGJJ800	ACACTCTTTCCCTACACGACGCTCTTCCGATCTCATTCCCCGAGAACCG	libraries with Nterm	PCR1 for sequencing library preparation (fw with Nterm)
oGJJ800_+1	ACACTCTTTCCCTACACGACGCTCTTCCGATCTACATTCCCCGAGAACCG	libraries with Nterm	PCR1 for sequencing library preparation (fw with Nterm)
oGJJ800_+2	ACACTCTTTCCCTACACGACGCTCTTCCGATCTCKCATTCCCCGAGAACCG	libraries with Nterm	PCR1 for sequencing library preparation (fw with Nterm)
oGJJ800_+3	ACACTCTTTCCCTACACGACGCTCTTCCGATCTGHGCATTCCCCGAGAACCG	libraries with Nterm	PCR1 for sequencing library preparation (fw with Nterm)
oGJJ800_+4	ACACTCTTTCCCTACACGACGCTCTTCCGATCTHHHGCATTCCCCGAGAACCG	libraries with Nterm	PCR1 for sequencing library preparation (fw with Nterm)
oGJJ800_+5	ACACTCTTTCCCTACACGACGCTCTTCCGATCTHHHHGCATTCCCCGAGAACCG	libraries with Nterm	PCR1 for sequencing library preparation (fw with Nterm)
oGJJ740	GTGACTGGAGTTCAGACGTGTGCTCTTCCGATCTTGACCCGCATTCTTCAG	libraries	PCR1 for sequencing library preparation (common reverse)
oGJJ740_+1	GTGACTGGAGTTCAGACGTGTGCTCTTCCGATCTNTGACCCGCATTCTTCAG	libraries	PCR1 for sequencing library preparation (common reverse)
oGJJ740_+2	GTGACTGGAGTTCAGACGTGTGCTCTTCCGATCTVYTGACCCGCATTCTTCAG	libraries	PCR1 for sequencing library preparation (common reverse)
oGJJ740_+3	GTGACTGGAGTTCAGACGTGTGCTCTTCCGATCTVYMTGACCCGCATTCTTCAG	libraries	PCR1 for sequencing library preparation (common reverse)
oGJJ740_+4	GTGACTGGAGTTCAGACGTGTGCTCTTCCGATCTVYMDTGACCCGCATTCTTCAG	libraries	PCR1 for sequencing library preparation (common reverse)
oGJJ740_+5	GTGACTGGAGTTCAGACGTGTGCTCTTCCGATCTVYMADTGACCCGCATTCTTCAG	libraries	PCR1 for sequencing library preparation (common reverse)
