## Supplementary table 3 for "Allosteric and Energetic Remodeling by Protein Domain Extensions"

### Sheet: Hoja 1
Assay	Library	Sample	reverse primer name	Barcode	forward primer name	Barcode
aPCA	PDZ	input1	TS-HT-D7x-1-r	CGTTGGTT
aPCA	PDZ	input2	TS-HT-D7x-43-r	CTTGATAG
aPCA	PDZ	input3	TS-HT-D7x-10-r	GTCTTCTT
aPCA	PDZ	output1	TS-HT-D7x-30-r	TAAGATGG
aPCA	PDZ	output2	TS-HT-D7x-51-r	AATCCGTC
aPCA	PDZ	output3	TS-HT-D7x-89-r	TCATACCA
aPCA	PDZ	wt	TS-HT-D7x-37-r	TGGATTCG
bPCA	PDZ	input1	TS-HT-D7x-76-r	AGGTCGGA	TS-HT-D5x-28-f	CAGACCTT
bPCA	PDZ	input2	TS-HT-D7x-39-r	CCGTTGCG	TS-HT-D5x-25-f	CAACGAGG
bPCA	PDZ	input3	TS-HT-D7x-52-r	GGCCTCTC	TS-HT-D5x-79-f	TCGTCGCC
bPCA	PDZ	output1	TS-HT-D7x-20-r	CATAACCT	TS-HT-D5x-74-f	TAACGTCG
bPCA	PDZ	output2	TS-HT-D7x-36-r	TTGGCAGG	TS-HT-D5x-78-f	TCGCATGC
bPCA	PDZ	output3	TS-HT-D7x-75-r	CCTAACTA	TS-HT-D5x-23-f	ATTATCGA
bPCA	PDZ	wt	TS-HT-D7x-80-r	GCCATTCA	TS-HT-D5x-24-f	ATTGATTA
aPCA	N-PDZ	input1	TS-HT-D7x-1-r	CGTTGGTT	TS-HT-D5x-1-f	aaccatgc
aPCA	N-PDZ	input2	TS-HT-D7x-2-r	TTCTGGTT	TS-HT-D5x-2-f	aacctaga
aPCA	N-PDZ	input3	TS-HT-D7x-3-r	GTTCGGTT	TS-HT-D5x-3-f	aacctgcc
aPCA	N-PDZ	output1	TS-HT-D7x-4-r	TGGCGGTT	TS-HT-D5x-4-f	aacgatag
aPCA	N-PDZ	output2	TS-HT-D7x-5-r	AACCGGTT	TS-HT-D5x-5-f	aacgcatc
aPCA	N-PDZ	output3	TS-HT-D7x-6-r	CTGAGGTT	TS-HT-D5x-6-f	aacgccat
aPCA	N-PDZ	wt	TS-HT-D7x-7-r	ACTTCGTT	TS-HT-D5x-7-f	aacgcgca
bPCA	N-PDZ	input1	TS-HT-D7x-25-r	GATGGTTG	TS-HT-D5x-25-f	caacgagg
bPCA	N-PDZ	input2	TS-HT-D7x-26-r	AGAGGTTG	TS-HT-D5x-26-f	caacgcaa
bPCA	N-PDZ	input3	TS-HT-D7x-27-r	AGTTGCTG	TS-HT-D5x-27-f	caagacga
bPCA	N-PDZ	output1	TS-HT-D7x-28-r	CTTCCATG	TS-HT-D5x-28-f	cagacctt
bPCA	N-PDZ	output2	TS-HT-D7x-29-r	TGACTTGG	TS-HT-D5x-29-f	cataggat
bPCA	N-PDZ	output3	TS-HT-D7x-30-r	TAAGATGG	TS-HT-D5x-30-f	ccatacct
bPCA	N-PDZ	wt	TS-HT-D7x-31-r	AGGATCGG	TS-HT-D5x-31-f	ccatatag
aPCA	PDZ-C	input1	TS-HT-D7x-37-r	TGGATTCG	TS-HT-D5x-37-f	cctggtac
aPCA	PDZ-C	input2	TS-HT-D7x-38-r	GACCGTCG	TS-HT-D5x-38-f	ccttcagg
aPCA	PDZ-C	input3	TS-HT-D7x-39-r	CCGTTGCG	TS-HT-D5x-39-f	cgcatcat
aPCA	PDZ-C	output1	TS-HT-D7x-40-r	TGCCTACG	TS-HT-D5x-40-f	cgtagatc
aPCA	PDZ-C	output2	TS-HT-D7x-41-r	CCGCAACG	TS-HT-D5x-41-f	cgttaatg
aPCA	PDZ-C	output3	TS-HT-D7x-42-r	GCAACTAG	TS-HT-D5x-42-f	cgttcgct
aPCA	PDZ-C	wt	TS-HT-D7x-92-r	TCATCGAA	TS-HT-D5x-24-f	attgatta
bPCA	PDZ-C	input1	TS-HT-D7x-24-r	AATGCAAT	TS-HT-D5x-24-f	attgatta
bPCA	PDZ-C	input2	TS-HT-D7x-26-r	AGAGGTTG	TS-HT-D5x-26-f	caacgcaa
bPCA	PDZ-C	input3	TS-HT-D7x-28-r	CTTCCATG	TS-HT-D5x-28-f	cagacctt
bPCA	PDZ-C	output1	TS-HT-D7x-30-r	TAAGATGG	TS-HT-D5x-30-f	ccatacct
bPCA	PDZ-C	output2	TS-HT-D7x-49-r	AACGGTTC	TS-HT-D5x-49-f	gaacgtat
bPCA	PDZ-C	output3	TS-HT-D7x-60-r	TGACCAGC	TS-HT-D5x-60-f	gccaggtt
bPCA	PDZ-C	wt	TS-HT-D7x-76-r	AGGTCGGA	TS-HT-D5x-76-f	tcagttaa
aPCA	N-PDZ-C	input1	TS-HT-D7x-25-r	GATGGTTG	TS-HT-D5x-25-f	caacgagg
aPCA	N-PDZ-C	input2	TS-HT-D7x-26-r	AGAGGTTG	TS-HT-D5x-26-f	caacgcaa
aPCA	N-PDZ-C	input3	TS-HT-D7x-27-r	AGTTGCTG	TS-HT-D5x-27-f	caagacga
aPCA	N-PDZ-C	output1	TS-HT-D7x-28-r	CTTCCATG	TS-HT-D5x-28-f	cagacctt
aPCA	N-PDZ-C	output2	TS-HT-D7x-29-r	TGACTTGG	TS-HT-D5x-29-f	cataggat
aPCA	N-PDZ-C	output3	TS-HT-D7x-30-r	TAAGATGG	TS-HT-D5x-30-f	ccatacct
aPCA	N-PDZ-C	wt	TS-HT-D7x-31-r	AGGATCGG	TS-HT-D5x-31-f	ccatatag
bPCA	N-PDZ-C	input1	TS-HT-D7x-24-r	AATGCAAT	TS-HT-D5x-24-f	attgatta
bPCA	N-PDZ-C	input2	TS-HT-D7x-26-r	AGAGGTTG	TS-HT-D5x-26-f	caacgcaa
bPCA	N-PDZ-C	input3	TS-HT-D7x-28-r	CTTCCATG	TS-HT-D5x-28-f	cagacctt
bPCA	N-PDZ-C	output1	TS-HT-D7x-30-r	TAAGATGG	TS-HT-D5x-30-f	ccatacct
bPCA	N-PDZ-C	output2	TS-HT-D7x-49-r	AACGGTTC	TS-HT-D5x-49-f	gaacgtat
bPCA	N-PDZ-C	output3	TS-HT-D7x-60-r	TGACCAGC	TS-HT-D5x-60-f	gccaggtt
bPCA	N-PDZ-C	wt	TS-HT-D7x-76-r	AGGTCGGA	TS-HT-D5x-76-f	tcagttaa
